# Restoration of deficient IL-15 signaling enhances innate lymphoid cell immunity in brain metastasis

**DOI:** 10.64898/2026.10.02.756334

**Authors:** Timothy P. McMullen, Pascal Naef, Erika Zagni, Lei Tian, Eva Zhao, Noah Wechter, Aaron J. Longworth, Isam Adam, Jacob Insua-Rodriguez, Hannah Savage, Isaac Hur, Sophia Aziza Garcia, Dennis Ma, Michael H. Liew, Sharmila Mallya, Kai Kessenbrock, Timothy E. O’Sullivan, Ahmed Mohyeldin, Jianhua Yu, Devon A. Lawson

**Affiliations:** Department of Physiology and Biophysics, School of Medicine, University of California, Irvine; Medical Scientist Training Program, School of Medicine, University of California, Irvine; Sue and Bill Gross Stem Cell Research Center, School of Medicine, University of California, Irvine; Department of Biological Chemistry, School of Medicine, University of California, Irvine; Center for Complex Biological Systems, University of California, Irvine; Department of Microbiology, Immunology, and Molecular Genetics, University of California, Los Angeles; Division of Hematology & Oncology, Department of Medicine, School of Medicine, University of California, Irvine; Chao Family Comprehensive Cancer Center, University of California, Irvine

## Abstract

Natural killer (NK) cells and type 1 innate lymphoid cells (ILC1s), collectively known as group 1 innate lymphoid cells (ILCs), are critical mediators of anti-tumor immunity, yet their role in brain metastasis remains poorly defined. Using single-cell RNA sequencing and functional depletion models, we show that group 1 ILCs fail to provide adequate tumor control in breast cancer brain metastasis (BCBM). In contrast to the liver, where diverse, functionally competent group 1 ILC populations facilitate excellent metastatic control, group 1 ILCs in BCBM show limited diversity and profound tissue-specific dysfunction such that their depletion had no effect on tumor burden despite modest parenchymal infiltration. We attribute this group 1 ILC dysfunction to severely restricted IL-15 availability, with IL-15Rα protein detected at 500-fold lower concentration in the brain than in the liver. Local IL-15 complex administration restored group 1 ILC accumulation, cytotoxicity, and tissue residency, significantly reducing brain metastatic burden independent of T cells. Intracranial delivery of IL-15-secreting induced pluripotent stem-cell-derived (iPSC)-NK cells, already in clinical testing for non-small cell lung cancer, significantly reduced tumor burden. Collectively, these findings reveal how tissue-specific differences in cytokine availability shape group 1 ILC population diversity and disease response, establishing localized IL-15 signaling as a compelling strategy to unlock innate immunity against intracranial malignancies.

**One Sentence Summary:** Group 1 ILCs, including NK cells and ILC1s, can be pharmacologically enhanced with IL-15 to improve control of breast cancer brain metastasis.
