## Supplemental Table 3 for "Restoration of deficient IL-15 signaling enhances innate lymphoid cell immunity in brain metastasis"

module	panel	gene
Tissue_residency	S3A	Cd69
Tissue_residency	S3A	Cxcr6
Tissue_residency	S3A	Zfp683
Tissue_residency	S3A	Rgs1
Tissue_residency	S3A	Rgs2
Tissue_residency	S3A	Bhlhe40
Circulatory	S3A	S1pr5
Circulatory	S3A	Klf2
Circulatory	S3A	Sell
Circulatory	S3A	Cx3cr1
Circulatory	S3A	Zeb2
Circulatory	S3A	Klrg1
Circulatory	S3A	Itgam
Circulatory	S3A	Ccl5
NFkB_core	S3C	Nfkbia
NFkB_core	S3C	Tnfaip3
NFkB_core	S3C	Nfkbiz
NFkB_core	S3C	Birc3
NFkB_core	S3C	Traf1
NFkB_core	S3C	Rel
NFkB_core	S3C	Nfkb1
NFkB_core	S3C	Nfkb2
Stress_IEG	S3D	Fos
Stress_IEG	S3D	Fosb
Stress_IEG	S3D	Jun
Stress_IEG	S3D	Junb
Stress_IEG	S3D	Jund
Stress_IEG	S3D	Egr1
Stress_IEG	S3D	Atf3
Stress_IEG	S3D	Dusp1
