## Supplemental Table 4 for "Restoration of deficient IL-15 signaling enhances innate lymphoid cell immunity in brain metastasis"

gene	module	panel	Mature NK	Immature NK	NF-kB Activated NK	Cytotoxic ILC1	Brain ILC1	Pre-NK	Progenitor ILC1	Cycling NK	ISG+ NK
Cd69	Tissue_residency	S3A	0.8156	0.9957	1.0879	1.0486	1.1926	0.9119	1.0765	0.8362	1.6929
Cxcr6	Tissue_residency	S3A	0.0051	0.0093	0.0072	0.995	0.897	0.0162	0.6004	0.4607	0.4201
Zfp683	Tissue_residency	S3A	6e-04	0	5e-04	0.0698	0.0716	0.0027	0.0119	0.0515	0
Rgs1	Tissue_residency	S3A	1.7733	1.3913	1.1566	3.9601	2.998	1.463	2.4241	2.0714	2.2587
Rgs2	Tissue_residency	S3A	0.8734	0.9034	0.7945	1.5241	1.597	0.754	1.1648	0.9612	0.7458
Bhlhe40	Tissue_residency	S3A	0.8083	1.1077	1.6025	1.0493	0.8379	0.9988	1.3274	0.7793	1.2875
S1pr5	Circulatory	S3A	0.4485	0.1798	0.2443	0.005	0.0049	0.2275	0.0039	0.0779	0.018
Klf2	Circulatory	S3A	3.463	2.3997	2.5581	0.89	0.7828	2.2746	1.5114	1.4997	1.7225
Sell	Circulatory	S3A	0.8743	1.1175	0.91	0.0082	0.0377	0.9162	0.1792	0.5273	0.7436
Cx3cr1	Circulatory	S3A	0.2862	0.0162	0.1578	0.0011	0.0088	0.0928	0.0044	0.0712	0
Zeb2	Circulatory	S3A	1.377	0.5594	1.026	0.0194	0.0428	0.6831	0.0885	0.2779	0.3013
Klrg1	Circulatory	S3A	0.7182	0.2093	0.5549	0.0275	0.0167	0.3234	0.017	0.1719	0.1092
Itgam	Circulatory	S3A	0.6763	0.3812	0.6319	0.0423	0.0479	0.2974	0.0341	0.1117	0.0556
Ccl5	Circulatory	S3A	5.5174	5.2017	5.6423	5.1922	4.1184	4.9743	4.2913	4.3988	4.67
Nfkbia	NFkB_core	S3C	1.3091	2.1804	3.577	0.6464	0.8037	1.9771	2.5225	1.4094	1.9589
Tnfaip3	NFkB_core	S3C	0.6769	1.1209	1.6539	1.0976	0.6825	0.9377	1.5628	0.5777	1.0548
Nfkbiz	NFkB_core	S3C	0.2117	0.6409	1.155	0.1996	0.1509	0.5528	0.8744	0.2958	0.8885
Birc3	NFkB_core	S3C	0.1006	0.1916	0.2778	0.1006	0.0975	0.1479	0.1961	0.0804	0.2894
Traf1	NFkB_core	S3C	0.3466	0.8238	0.9082	0.3053	0.3989	0.7207	0.9652	0.3589	0.8905
Rel	NFkB_core	S3C	0.1876	0.5005	0.6436	0.3467	0.2157	0.4751	0.5256	0.4145	0.4553
Nfkb1	NFkB_core	S3C	0.2503	0.4961	0.4188	0.2388	0.3236	0.4081	0.4397	0.3761	0.3769
Nfkb2	NFkB_core	S3C	0.0598	0.1501	0.1681	0.0759	0.053	0.1851	0.2059	0.1402	0.2738
Fos	Stress_IEG	S3D	1.9495	1.7603	1.2402	1.8078	1.6969	1.2592	1.9436	1.2351	1.3584
Fosb	Stress_IEG	S3D	0.3296	0.5179	0.4178	0.4782	0.4619	0.2357	0.6965	0.3057	0.3998
Jun	Stress_IEG	S3D	1.9695	1.4246	1.3016	2.009	1.9732	1.1384	1.6418	1.2535	1.901
Junb	Stress_IEG	S3D	2.6213	2.9595	3.2744	3.0392	2.9194	2.6116	3.5337	2.6012	3.1582
Jund	Stress_IEG	S3D	2.9736	2.8235	3.2762	2.855	2.7222	2.7225	3.0316	2.2141	2.8638
Egr1	Stress_IEG	S3D	0.1158	0.1272	0.1293	0.1238	0.1113	0.0786	0.1393	0.1283	0.1145
Atf3	Stress_IEG	S3D	0.1041	0.1015	0.2031	0.0646	0.0562	0.1595	0.1587	0.174	0.2496
Dusp1	Stress_IEG	S3D	1.0554	1.1239	1.337	1.6344	1.1914	0.9811	1.5862	0.9134	1.1058
