## Supplemental Table 5 for "Restoration of deficient IL-15 signaling enhances innate lymphoid cell immunity in brain metastasis"

cluster_label	Tissue_residency_UCell	Circulatory_UCell	NFkB_core_UCell	Stress_IEG_UCell
Brain ILC1	0.41	0.1552	0.1158	0.444
Cycling NK	0.2822	0.2347	0.1458	0.3691
Cytotoxic ILC1	0.4294	0.1674	0.126	0.471
Immature NK	0.2574	0.3283	0.2576	0.4404
ISG+ NK	0.3526	0.2441	0.2581	0.4439
Mature NK	0.2349	0.4278	0.1297	0.4309
NF-kB Activated NK	0.2626	0.3739	0.3426	0.4284
Pre-NK	0.24	0.3252	0.2262	0.3785
Progenitor ILC1	0.3638	0.1958	0.2994	0.4929
