## Supplemental Table 6 for "Restoration of deficient IL-15 signaling enhances innate lymphoid cell immunity in brain metastasis"

Sample ID	Group	Clinical context	Specimen sampled	Blocks sampled	Block contents (gross description)	Pathology of sampled specimen part	Non-neoplastic tissue findings	Age at metastasis diagnosis (years)	Year of primary diagnosis	Survival status at last follow-up	Post-metastasis survival (days)	ER (metastasis)	PR (metastasis)	HER2 (metastasis)	Ki-67 (metastasis)	ER (primary)	PR (primary)	HER2 (primary)	Ki-67 (primary)	Fields analysed (n)
S20-9442	Non-neoplastic brain	Epilepsy surgery, non-neoplastic cortex	FRONTAL ORBITAL LOBE, EXCISION	A1-A5	Representative sections are submitted in cassettes A1-A5.	Leptomeninges with foci of mild fibrosis and mild lymphocytic infiltrate.	n/a	n/a	n/a	n/a	n/a	n/a	n/a	n/a	n/a	n/a	n/a	n/a	n/a	92
S21-10522	Non-neoplastic brain	Epilepsy surgery, non-neoplastic cortex	LEFT LATERAL TEMPORAL, EXCISION	A1-A3	Representative sections are submitted in cassettes A1-A3 (98% of specimen submitted).	Mild leptomeningeal fibrosis.	n/a	n/a	n/a	n/a	n/a	n/a	n/a	n/a	n/a	n/a	n/a	n/a	n/a	57
S21-1232	Non-neoplastic brain	Epilepsy surgery, non-neoplastic cortex	LEFT LATERAL TEMPORAL LOBE, RESECTION	A1-A11	The specimen is entirely and sequentially submitted in cassettes A1-A11.	Chaslin's gliosis; mildly hypercellular white matter; scattered blood vessels with perivascular hemosiderophages.	n/a	n/a	n/a	n/a	n/a	n/a	n/a	n/a	n/a	n/a	n/a	n/a	n/a	56
S21-1464	Non-neoplastic brain	Epilepsy surgery, non-neoplastic cortex	RIGHT LATERAL TEMPORAL LOBE, EXCISION	A1-A12	The specimen is entirely submitted in cassettes A1-A12.	Grey and white matter with mild to moderate reactive astrocytosis, especially prominent in subpial and white matter regions.	n/a	n/a	n/a	n/a	n/a	n/a	n/a	n/a	n/a	n/a	n/a	n/a	n/a	74
S21-15482	Non-neoplastic brain	Epilepsy surgery, non-neoplastic cortex	LATERAL TEMPORAL LOBE, EXCISION	A1-A4	Representative sections are submitted in cassettes A1-A4 (~90% of tissue submitted).	Grey and white matter with diffuse, mild to moderate reactive astrocytosis.	n/a	n/a	n/a	n/a	n/a	n/a	n/a	n/a	n/a	n/a	n/a	n/a	n/a	118
S21-19069	Non-neoplastic brain	Epilepsy surgery, non-neoplastic cortex	LEFT LATERAL TEMPORAL LOBE, RESECTION	A1-A8	A1: through A8 The specimen is submitted in its entirety in cassettes A1 through A8.	Mildly hypercellular white matter; grey matter without balloon cells or dysmorphic neurons.	n/a	n/a	n/a	n/a	n/a	n/a	n/a	n/a	n/a	n/a	n/a	n/a	n/a	69
S21-19081	Non-neoplastic brain	Epilepsy surgery, non-neoplastic cortex	LATERAL TEMPORAL LOBE, EXCISION	A1-A6	The specimen is entirely submitted, sequentially, in cassettes A1-A6.	Mildly hypercellular white matter; focal arteriolosclerosis.	n/a	n/a	n/a	n/a	n/a	n/a	n/a	n/a	n/a	n/a	n/a	n/a	n/a	34
S21-3830	Non-neoplastic brain	Epilepsy surgery, non-neoplastic cortex	LEFT LATERAL TEMPORAL LOBE, EXCISION	A1-A9	The specimen is submitted entirely in cassettes A1-A9.	Focal cortical tissue loss, gliosis with hemosiderophages, leptomeningeal foreign body giant cell reaction and other reactive changes compatible with procedure site.	n/a	n/a	n/a	n/a	n/a	n/a	n/a	n/a	n/a	n/a	n/a	n/a	n/a	79
S21-4092	Non-neoplastic brain	Epilepsy surgery, non-neoplastic cortex	RIGHT LATERAL TEMPORAL LOBE, EXCISION	A1-A7	The specimen is entirely submitted in cassettes A1-A10 (foci of yellow discoloration in A7-A10).	Cerebral cortical grey and white matter with: At least 3 cortical microinfarcts, remote.	n/a	n/a	n/a	n/a	n/a	n/a	n/a	n/a	n/a	n/a	n/a	n/a	n/a	92
S21-8422	Non-neoplastic brain	Epilepsy surgery, non-neoplastic cortex	RIGHT LATERAL TEMPORAL LOBE, EXCISION	A1-A7	The specimen is submitted in its entirety in cassettes A1-A7.	Gliosis, moderate; reactive gliosis is diffuse and particularly prominent in white matter and in the subpial regions.	n/a	n/a	n/a	n/a	n/a	n/a	n/a	n/a	n/a	n/a	n/a	n/a	n/a	39
S12-3249	Breast-to-brain	Breast cancer brain metastasis, resection	Cerebellum	n/a	n/a	n/a	n/a	46	2011	n/a	240	negative	negative	negative	n/a	n/a	n/a	n/a	n/a	16
S14-10955	Breast-to-brain	Breast cancer brain metastasis, resection	n/a	n/a	n/a	n/a	n/a	46	2012	deceased	1168	negative	negative	3+	n/a	positive	positive	positive	0.3	45
S14-2748	Breast-to-brain	Breast cancer brain metastasis, resection	n/a	n/a	n/a	n/a	n/a	43	2007	deceased	200	negative	negative	1+	n/a	positive	positive	3+	n/a	6
S14-3461	Breast-to-brain	Breast cancer brain metastasis, resection	Left Parietal-Occipitqal	n/a	n/a	n/a	n/a	57	2012	n/a	24	negative	negative	negative	15-20%	n/a	n/a	n/a	n/a	98
S14-5082	Breast-to-brain	Breast cancer brain metastasis, resection	n/a	n/a	n/a	n/a	n/a	54	2008	deceased	149	negative	negative	2+	n/a	n/a	n/a	n/a	n/a	60
S15-12070	Breast-to-brain	Breast cancer brain metastasis, resection	2x Right Frontal and Parietal	n/a	n/a	n/a	n/a	46	2013	deceased	70	negative	negative	negative	n/a	negative	negative	negative	n/a	36
S16-2902	Breast-to-brain	Breast cancer brain metastasis, resection	Cerebellum	n/a	n/a	n/a	n/a	30	2013	deceased	601	negative	negative	3+	n/a	negative	negative	positive	n/a	26
S16-4617	Breast-to-brain	Breast cancer brain metastasis, resection	2x Cerebellum and Occipital	n/a	n/a	n/a	n/a	35	2013	deceased	938	positive	negative	3+	n/a	positive	positive	3+	n/a	79
S16-9705	Breast-to-brain	Breast cancer brain metastasis, resection	Right Parietal	n/a	n/a	n/a	n/a	46	2015	deceased	84	negative	negative	n/a	n/a	negative	negative	negative	n/a	17
S17-1540	Breast-to-brain	Breast cancer brain metastasis, resection	Skull Base	n/a	n/a	n/a	n/a	48	2007	deceased	986	positive	positive	negative	n/a	positive	PRA:neg	negative	n/a	3
S17-2180	Breast-to-brain	Breast cancer brain metastasis, resection	Cerebellum, +LMD	n/a	n/a	n/a	n/a	51	2003	deceased	93	positive	negative (0)	positive	5-15%	n/a	n/a	n/a	n/a	66
S18-10382	Breast-to-brain	Breast cancer brain metastasis, resection	Cerebellum	n/a	n/a	n/a	n/a	56	2018	n/a	355	positive	negative	3+	n/a	n/a	n/a	positive	n/a	125
S18-1606	Breast-to-brain	Breast cancer brain metastasis, resection	Cerebellum, +LMD	n/a	n/a	n/a	n/a	41	2011	deceased	510	negative	negative	3+	n/a	negative	negative	3+	n/a	8
S18-3069	Breast-to-brain	Breast cancer brain metastasis, resection	Left Parietal	n/a	n/a	n/a	n/a	71	2014	alive	2769	positive	positive	1+	n/a	positive	positive	negative	n/a	26
S18-39	Breast-to-brain	Breast cancer brain metastasis, resection	Right Frontal	n/a	n/a	n/a	n/a	56	2015	n/a	1879	negative	negative	3+	n/a	negative	negative	positive	n/a	32
S18-6286	Breast-to-brain	Breast cancer brain metastasis, resection	Left Frontal Parietal	n/a	n/a	n/a	n/a	41	2016	deceased	142	negative	negative	negative	n/a	n/a	n/a	n/a	n/a	100
S19-8839	Breast-to-brain	Breast cancer brain metastasis, resection	Occipital	n/a	n/a	n/a	n/a	32	2013	deceased	92	positive	positive	2+	60-80%	negative	negative	negative	n/a	82
S20-1	Breast-to-brain	Breast cancer brain metastasis, resection	n/a	n/a	n/a	n/a	n/a	62	2013	deceased	83	positive	negative	2+	0.5	n/a	n/a	n/a	n/a	52
S20-15943	Breast-to-brain	Breast cancer brain metastasis, resection	Temporal Lobe	n/a	n/a	n/a	n/a	46	2020	deceased	8	positive	negative	3+	0.7	positive	negative	positive	0.7	13
S20-989	Breast-to-brain	Breast cancer brain metastasis, resection	Parietal epidural Space	n/a	n/a	n/a	n/a	57	2003	deceased	1637	negative	negative	3+	0.9	not available	not available	positive	n/a	30
S21-10764	Breast-to-brain	Breast cancer brain metastasis, resection	Cerebellum	n/a	n/a	n/a	n/a	41	2019	n/a	101	positive	negative	3+	n/a	positive	positive	positive	n/a	75
S21-17364	Breast-to-brain	Breast cancer brain metastasis, resection	Clival Metastais	n/a	n/a	n/a	n/a	60	2020	deceased	76	negative	negative	3+	n/a	negative	negative	positive	n/a	55
S21-6823	Breast-to-brain	Breast cancer brain metastasis, resection	Insula/Basal Ganglia	n/a	n/a	n/a	n/a	37	2016	deceased	39	negative	negative	3+	n/a	n/a	n/a	n/a	n/a	67
S21-943	Breast-to-brain	Breast cancer brain metastasis, resection	Cerebellum	n/a	n/a	n/a	n/a	44	2020	deceased	190	negative	negative	1+	n/a	negative	negative	negative	n/a	133
S22-16027	Breast-to-brain	Breast cancer brain metastasis, resection	Cerebellum	n/a	n/a	n/a	n/a	57	2020	deceased	406	positive	negative	positive	n/a	positive	positive	positive	n/a	11
S24-11308	Breast-to-brain	Breast cancer brain metastasis, resection	Right Parietal	n/a	n/a	n/a	n/a	64	2021	deceased	61	negative	negative	negative	n/a	negative	negative	negative	n/a	39
S21-15125	Non-neoplastic liver	Tumour-free liver, resection for colorectal carcinoma	LIVER, SEGMENT 1, ADDITIONAL SURGICAL MARGIN; LIVER, SEGMENT 2 LESION, EXCISION	D2, E3	D2: representative section of normal liver parenchyma E3: normal liver parenchyma	Involved by moderately differentiated adenocarcinoma, consistent with metastasis from the patient's known colorectal primary.; Involved by moderately differentiated adenocarcinoma, consistent with metastasis from the patient's known colorectal primary, forming a 4.4 cm mass.	The nonneoplastic liver parenchyma shows moderate (approximately 40%) predominantly macrovesicular steatosis.	n/a	n/a	n/a	n/a	n/a	n/a	n/a	n/a	n/a	n/a	n/a	n/a	59
S21-3730	Non-neoplastic liver	Tumour-free liver, resection for colorectal carcinoma	LIVER, SEGMENT 7, RESECTION	A4	A4: representative section of grossly uninvolved liver parenchyma	Involved by moderately differentiated adenocarcinoma, consistent with a metastasis from colonic primary.	Non-involved liver tissue showing 10-15% of steatosis, no steatohepatitis and steatofibrosis.	n/a	n/a	n/a	n/a	n/a	n/a	n/a	n/a	n/a	n/a	n/a	n/a	68
S21-4336	Non-neoplastic liver	Tumour-free liver, resection for colorectal carcinoma	LIVER, SEGMENT 2/3, RESECTION	5	5: uninvolved liver tissue	Involved by moderately differentiated adenocarcinoma, consistent with a metastasis from colonic primary.	Non-involved liver tissue showing mild steatosis (5%), no steatohepatitis and steatofibrosis.	n/a	n/a	n/a	n/a	n/a	n/a	n/a	n/a	n/a	n/a	n/a	n/a	88
S21-5490	Non-neoplastic liver	Tumour-free liver, resection for colorectal carcinoma	LIVER, SEGMENT IVB/III, EXCISION	C2	C2: uninvolved liver parenchyma	Involved by moderately differentiated adenocarcinoma, consistent with metastasis from the patient's known colorectal primary. The surgical resection margins are negative for tumor. The non-neoplastic liver parenchyma shows mild predominantly macrovesicular steatosis (approximately 5%) with no eviden	The non-neoplastic liver parenchyma shows mild predominantly macrovesicular steatosis (approximately 5%) with no evidence of cirrhosis.	n/a	n/a	n/a	n/a	n/a	n/a	n/a	n/a	n/a	n/a	n/a	n/a	132
S22-10595	Non-neoplastic liver	Tumour-free liver, resection for colorectal carcinoma	LIVER, SEGMENT 2-3, EXCISION	D2	D2: Unremarkable hepatic parenchyma	Involved by moderately differentiated adenocarcinoma, consistent with metastasis from the colonic primary. The resection margin is negative for tumor (by approximately 0.4 cm, measured on the glass slide).	The non-neoplastic liver parenchyma shows no significant steatosis or cirrhosis.	n/a	n/a	n/a	n/a	n/a	n/a	n/a	n/a	n/a	n/a	n/a	n/a	91
S22-17041	Non-neoplastic liver	Tumour-free liver, resection for colorectal carcinoma	LIVER, SEGMENT 2/3, EXCISION; LIVER, SEGMENT 5/6 4B, EXCISION	A3, C3	A3: Representative section of the unremarkable parenchyma C3: Unremarkable parenchyma	Involved by moderately differentiated adenocarcinoma (tumor is approximately 60% viable), consistent with metastasis from the patient's known colonic primary.; Involved by moderately differentiated adenocarcinoma (tumor is approximately 40% viable), consistent with metastasis from the patient's known colonic primary.	The background non-neoplastic liver parenchyma shows no significant steatosis or cirrhosis.	n/a	n/a	n/a	n/a	n/a	n/a	n/a	n/a	n/a	n/a	n/a	n/a	36
S22-3433	Non-neoplastic liver	Tumour-free liver, resection for colorectal carcinoma	SEGMENT 6 TUMOR, RESECTION	A2	One section of uninvolved liver tissue is submitted in cassette A2.	Involved by moderately differentiated adenocarcinoma (2% viable tumor in mucin pool), consistent with a colorectal primary.	One section of uninvolved liver tissue is submitted in cassette A2.	n/a	n/a	n/a	n/a	n/a	n/a	n/a	n/a	n/a	n/a	n/a	n/a	78
S22-7818	Non-neoplastic liver	Tumour-free liver, resection for colorectal carcinoma	SEGMENT 2 LIVER LESION, RESECTION	C2, C3	C2: Uninvolved liver parenchyma in relation to hepatic capsule C3: Uninvolved liver parenchyma with hepatic resection margin	One focus (0.4 cm) of moderately differentiated metastatic adenocarcinoma of colonic origin.	Background liver parenchyma without diagnostic abnormality.	n/a	n/a	n/a	n/a	n/a	n/a	n/a	n/a	n/a	n/a	n/a	n/a	97
S23-598	Non-neoplastic liver	Tumour-free liver, resection for colorectal carcinoma	LIVER, SEGMENT 4B, 5, EXCISION	D3	D3: Uninvolved liver	Moderately differentiated adenocarcinoma, forming two (2) nodules measuring 0.8 and 2.7 cm in greatest dimension, compatible with metastasis from patient's known colonic primary.	D3: Uninvolved liver	n/a	n/a	n/a	n/a	n/a	n/a	n/a	n/a	n/a	n/a	n/a	n/a	72
S23-858	Non-neoplastic liver	Tumour-free liver, resection for colorectal carcinoma	LIVER, SEGMENT 5,6,7, EXCISION	A2	A2: Representative section from normal intact liver parenchyma	Involved by moderately differentiated adenocarcinoma, consistent with metastasis from a colorectal primary. The tumor is approximately 40% viable.	The background non-neoplastic liver parenchyma shows marked predominantly macrovesicular steatosis (approximately 70%) with no evidence of cirrhosis.	n/a	n/a	n/a	n/a	n/a	n/a	n/a	n/a	n/a	n/a	n/a	n/a	135
S11-2563	Breast-to-liver	Breast cancer liver metastasis, resection	n/a	n/a	n/a	n/a	n/a	n/a	n/a	n/a	n/a	positive	negative	negative	n/a	positive	negative	negative	n/a	187
S12-3831	Breast-to-liver	Breast cancer liver metastasis, resection	n/a	n/a	n/a	n/a	n/a	n/a	n/a	n/a	n/a	positive	negative	negative	0.1	n/a	n/a	n/a	n/a	138
S15-8750	Breast-to-liver	Breast cancer liver metastasis, resection	n/a	n/a	n/a	n/a	n/a	63	1996	deceased	1137	positive	positive	0	0.8	n/a	n/a	n/a	n/a	20
S18-10583	Breast-to-liver	Breast cancer liver metastasis, resection	n/a	n/a	n/a	n/a	n/a	n/a	n/a	n/a	n/a	positive	positive	0	0.75	positive	positive	negative	<10%	17
S20-15274	Breast-to-liver	Breast cancer liver metastasis, resection	n/a	n/a	n/a	n/a	n/a	63	2018	alive	1650	positive	negative	0	15-20%	positive	positive	negative	low	3
S20-15431	Breast-to-liver	Breast cancer liver metastasis, resection	n/a	n/a	n/a	n/a	n/a	n/a	n/a	n/a	n/a	positive	positive	2+	<5%	positive	positive	2+	70-80%	3
S20-4369	Breast-to-liver	Breast cancer liver metastasis, resection	n/a	n/a	n/a	n/a	n/a	40	2017	deceased	1865	positive	n/a	n/a	n/a	positive	positive	1+	0.4	24
S20-5475	Breast-to-liver	Breast cancer liver metastasis, resection	n/a	n/a	n/a	n/a	n/a	n/a	n/a	n/a	n/a	positive	positive	0	0.5	n/a	n/a	n/a	n/a	73
S21-5872	Breast-to-liver	Breast cancer liver metastasis, resection	n/a	n/a	n/a	n/a	n/a	56	2018	deceased	121	negative	negative	0	0.8	negative	negative	negative	n/a	43
S24-11555	Breast-to-liver	Breast cancer liver metastasis, resection	n/a	n/a	n/a	n/a	n/a	39	2021	deceased	6	positive	negative	2+	50-60%	positive	positive	2+	0.6	21
S4-4839	Breast-to-liver	Breast cancer liver metastasis, resection	n/a	n/a	n/a	n/a	n/a	n/a	n/a	n/a	n/a	negative	negative	negative	n/a	n/a	n/a	n/a	n/a	4
